# A tribenzamide small molecule with retinoic acid-like activity promotes axon growth and motor recovery after spinal cord injury

**DOI:** 10.1101/2025.11.05.686894

**Authors:** Katha Sanyal, Dhanuush Balakannan, Sk Rajibul Haque, Rutuja Arun Pendharkar, Prakash Chermakani, Manojkumar Kumaran, Pratikhya Acharya, Debabrata Maity, Ishwariya Venkatesh

## Abstract

Injury to the adult central nervous system triggers minimal axonal regeneration, partly due to the limited activation of intrinsic growth programs. Retinoic acid (RA) signaling has been shown to promote modest regenerative responses, but its clinical utility is restricted by poor biochemical stability and short-lived receptor engagement. Here, we report a tribenzamide-based small molecule DM04, that recapitulates RA-like transcriptional and phenotypic effects and enhances regenerative outcomes — independent of canonical RARE-dependent transactivation. DM04 promoted neurite outgrowth in primary neurons, upregulated canonical RA-responsive genes, and supported neural induction from human iPSCs. In a murine spinal injury model, DM04 treatment improved motor recovery. Transcriptomic analysis revealed shared target gene activation between RA and DM04, along with unique enrichment of extracellular matrix remodeling pathways. These findings establish DM04 as a small molecule based approach with dual efficacy in injury and developmental contexts, acting through a mechanism distinct from canonical RAR transactivation, and highlight its promise as a candidate for further preclinical investigation in neural repair.
