## Supplementary Table 5 for "A tribenzamide small molecule with retinoic acid-like activity promotes axon growth and motor recovery after spinal cord injury"

### Sheet: Average Values
	DMSO	DM04
Replicate 1	150.327	264.88
Replicate 2	120.307	299
Replicate 3	161.966	295.004
Replicate 4	150.41	290.739

### Sheet: Raw Data 
Primary Neuron _ Neurite Outgrowth Data - Table S5
DMSO - Replicate 1	DMSO - Replicate 2	DMSO - Replicate 3	DMSO - Replicate 4	DM04 - Replicate 1	DM04 - Replicate 2	DM04 - Replicate 3	DM04 - Replicate 4
156.9	165.39	200.11	138.63	247	168.12	470.01	280.37
169.65	169.98	152.3	99.73	243.34	325.77	243.48	178.52
149.5	101.24	187.21	131.73	213.95	192.63	372.49	282.82
151.66	145.76	60.83	67.69	233.24	280.09	225.89	222.34
141.31	87.88	59.79	126.66	197.61	256.58	319.59	434.91
82.5	90.22	118.5	87.56	163.11	354.07	221.85	215.8
161.53	107.17	215.94	130.18	261.05	422.32	255.14	177.09
96.05	100.48	179.14	98.26	136.93	196.15	340.59	368.43
86.99	42.44	77.41	127.37	254.63	233.62	260.38	460.26
204.64	44.29	477.17	245.17	252.22	246.12	264.54	382.36
153.45	79.16	160.14	158.1	378.73	359.88	181	274.42
69.21	428.88	124.63	113.88	341.13	535.78	176.62	200.76
183.18	284.86	162.64	133.54	257.49	218.85	257.77	311.05
125.64	166.96	318.1	159.07	397.42	202.84	237.64	248.59
133.47	68.35	279.05	143.96	411.88	267.01	153.64	260.85
150.02	60.83	158.27	317.71	298.47	146.64	217.62	312.35
141.35	66.57	58.41	130.3	258.14	239.25	862.68	282.6
109.06	97.9	150.4	73.01	164.64	216.29	241.24	298.68
204.64	59.83	504.03	143.43	232.13	252.76	334.91	465.33
153.45	126.39	184.6	157.22	373.8	186.07	344.84	211.9
69.21	82.54	101.7	157.15	275.12	150.36	407.31	286.28
183.18	126.66	92.99	126.12	280.6	253.09	296.13	375.37
125.64	65.74	131.16	312.83	195.3	275.81	233.96	331.73
133.47	130.22	131.54	260	342.09	159.67	227.57	218.14
150.02	42.48	63.32	180.84	408.44	244.08	198.45	209.27
141.35	65.12	119.8	133.17	217.54	336.57	163.51	161.96
109.06	255.47	104.14	104.2	387.63	208.59	207.23	218.77
205.75	86.09	186.36	148.81	216.36	489.27	440.87	413.56
102.08	94.24	216.18	54.56	288.41	315.52	300.19	465.2
127.31	113.41	121.44	130.6	163.74	331.45	536.2	256.78
104.29	90.08	91.37	174.08	254.6	235.76	386.43	344.33
121.99	229.48	107.47	160.49	334.65	251.42	323.32	339.82
134.4	80.4	105.59	75.43	326.39	344.89	243.98	195.1
218.57	135.96	69.49	136.49	261.65	307.61	336.39	183.96
150.99	198.5	192.38	319.75	246.99	407.2	430.36	199.87
141.51	124.28	198.69	51.35	371.2	182.79	266.04	350.65
126.91	71.64	142.78	179.88	149.73	255.27	233.8	149.38
86.26	93.8	304.22	72.11	301.05	238.33	324.63	283.35
140.12	116.94	96.06	181.24	291.25	336.45	365.09	246.05
103.08	84.19	116.59	147.09	318.88	365.22	374.8	233.68
92.99	46.75	99.16	115.17	382.2	340.81	172.6	305.71
139.39	96.83	87.26	79.6	237.84	285.32	181.07	502.96
117.38	91.4	117.68	103.35	193.72	323.77	161.17	298.34
255.71	83.15	171.56	128.04	156.69	170.07	187.15	308.53
174.57	65.84	93.2	187.27	304.2	630.53		220.47
92.85	77.34	80.06	148.9	170.74	354.03		282.07
100.09	129.53	110.74	71.6	162.55	338.31		413.97
77.51	134.11	135.88	83.75	138.54	248.65
151.18	150.2	92.05	86.71	157.73	245.08
120.39	70.43	192.77	284.51	156.82	286.06
1207.36	185.52	62.17	145.69	470.84	295.45
152.04	171.36	232.11	134.85	241.77	291.56
151.39	92.04	111.24	146	210.44	301.74
93.04	45.28	134.94	238.4	370.92	362.07
142.7	59.41	608.51	480		311.7
149.6	115.68	364.93	161.49		454.87
63.7	141.43	103.92	133.31		458.91
138.79	103.73	165.52	71.15		652.86
146.87	51.62	102.88	168.7
119.71	31.91	153.95	121.63
84.27	105.38	153.36	173.69
88.16	110.7	63.69	78.29
300.74	146.47	136.35	176.72
182.95	221.75	194.89	103.12
259.8	123.18	269.09	112.72
143.92	50.96	83.74	124.22
92.42	185.13	188.45	168.32
85.53	133.83	125.71	184.94
85.55	175.42	184.25	195.28
73.95	196.18	195.63	206.06
89.3	295.9
	224.71
	87.41
